# Root barrier surveillance mechanisms convey soil nitrogen status to shoots

**DOI:** 10.1101/2023.04.19.537470

**Authors:** Defeng Shen, Kathrin Wippel, Simone Remmel, Pengfan Zhang, Noah Kuertoes, Ulla Neumann, Stanislav Kopriva, Tonni Grube Andersen

## Abstract

In roots, formation of the Casparian strip in the endodermal cell walls provides a mechanism for selective uptake of nutrients and water. Establishment of this filter is under spatial surveillance by a receptor-ligand mechanism termed the Schengen pathway. This system provides a mechanism to initiate downstream signaling responses in case of dysfunctional barrier establishment. Due to this interconnected nature, the endogenous physiological role of this survaillance mechanism remain difficult to untangle from the direct barrier function. This is in particularly evident in complex growth setups where multiple inputs are integrated into general whole-plant responses. In this work, we address this by rewiring the genetic network that underlies root barrier formation. We create plants with enhanced, Schengen-independent Casparian strip formation that are not only suitable to probe the role of stronger barrier establishment, but also to evaluate the associated signaling output independently. With focus on the latter, we subjected the rewired plants, as well as a number of established barrier mutants, to multifaceted growth conditions including nitrogen fertilized agricultural soil conditions. By profiling their above- and belowground (a)biotic responses our work reveals that, while increased Casparian strip formation mainly provides the plant with an improved stress resistance, the Schengen pathway is necessary for establishment of a growth-promoting root microbiome and serves to convey information of soil nitrogen status to the shoot. This identifies the Schengen pathway as an essential receptor-based signaling hub for adaptive integration of barrier status, nutritional responses and (a)biotic signaling between above- and belowground tissues.
