## Supplementary material for "Root barrier surveillance mechanisms convey soil nitrogen status to shoots": Table S4

### Sheet: Tabelle1
		7 Li [ No Gas ]	9 Be [ No Gas ]	11 B [ No Gas ]	23 Na [ He ]	24 Mg [ He ]	27 Al [ No Gas ]	31 P [ He ]	34 S [ He ]	39 K [ He ]	44 Ca [ He ]	51 V [ He ]	52 Cr [ He ]	55 Mn [ No Gas ]	56 Fe [ He ]	59 Co [ No Gas ]	60 Ni [ He ]	63 Cu [ He ]	66 Zn [ He ]	75 As [ He ]	88 Sr [ No Gas ]	95 Mo [ No Gas ]	111 Cd [ No Gas ]	195 Pt [ No Gas ]	206 [Pb] [ No Gas ]
Genotype	Soil type	Conc. [ mg/kg ]	Conc. [ mg/kg ]	Conc. [ mg/kg ]	Conc. [ mg/kg ]	Conc. [ mg/kg ]	Conc. [ mg/kg ]	Conc. [ mg/kg ]	Conc. [ mg/kg ]	Conc. [ mg/kg ]	Conc. [ mg/kg ]	Conc. [ mg/kg ]	Conc. [ mg/kg ]	Conc. [ mg/kg ]	Conc. [ mg/kg ]	Conc. [ mg/kg ]	Conc. [ mg/kg ]	Conc. [ mg/kg ]	Conc. [ mg/kg ]	Conc. [ mg/kg ]	Conc. [ mg/kg ]	Conc. [ mg/kg ]	Conc. [ mg/kg ]	Conc. [ mg/kg ]	Conc. [ mg/kg ]
Col-0	Potting soil	1.46181	0.0174775	69.2337	728.05	4143.55	11.3855	6418.51	5457.16	26810.6	49977.4	0.067549	2.69575	34.1166	76.6079	0.158715	2.29241	5.90176	274.695	0.108367	66.2965	1.05128	0.29641	0.11199	0.726444
Col-0	Potting soil	1.5642	0.0276153	68.3633	827.306	4380.59	8.02235	6518.78	5524.79	27462	54207.3	0.0584898	3.86306	34.5233	81.7265	0.170631	3.13634	3.65969	174.894	0.128313	73.4098	1.28033	0.300471	0.247813	0.213817
Col-0	Potting soil	1.23691	0.00901496	62.1034	811.091	4294.15	13.4343	7285.97	6128.05	31237.3	51529.3	0.0585452	2.79101	32.1509	85.3749	0.158172	2.30629	6.3383	170.826	0.12062	69.3424	1.06009	0.286831	0.112964	0.28574
Col-0	Potting soil	1.27296	0.0162702	55.229	914.474	4347.68	12.5104	7254.61	7204.09	34714.3	51365.4	0.0569293	3.97117	28.7091	80.4116	0.164695	3.26698	6.35854	159.452	0.125343	69.4232	1.26926	0.25183	0.160932	0.310823
Col-0	Potting soil	1.34972	0.0149638	58.6112	857.353	4341.89	11.468	7838.37	7148.7	37333.6	49428.9	0.0636221	3.656	27.9077	79.191	0.17633	3.08976	6.71988	164.854	0.113865	64.6906	1.05782	0.254994	0.149306	0.48508
Col-0	Potting soil	1.51015	0.0135129	63.6619	839.36	4642.21	11.5702	7062.59	6483.51	36170.1	57295.3	0.0715718	3.63203	31.2382	81.0436	0.170511	2.88335	5.31549	301.307	0.111052	76.4381	0.954701	0.333305	0.148329	1.0532
Col-0	Potting soil	1.4749	0.0112389	58.5897	866.049	4622.3	10.9571	7429.67	6910.47	37227.7	56457.3	0.0464415	3.59335	28.8097	79.9644	0.169395	2.99049	6.07814	142.915	0.124724	73.3455	0.948708	0.286043	0.145001	0.208723
Col-0	Potting soil	1.15236	0.0104956	48.6484	901.088	4608.76	11.4979	7734.79	7793.38	40554.4	58671.9	0.0523221	3.23951	28.1537	78.6888	0.154617	2.64836	6.49488	155.395	0.111571	77.5662	0.999594	0.274215	0.124121	0.208208
Col-0	Potting soil	1.71438	0.0117883	72.4097	1067.75	4334.9	23.7302	7045.47	7007.71	36618.1	55302.7	0.128245	3.04658	36.2281	89.9381	0.212814	2.68923	7.13499	186.41	0.12884	72.9145	1.05817	0.306708	0.114271	0.578059
Col-0	Potting soil	1.54032	0.0108309	61.3374	1021.85	4635.83	23.6569	7251.98	6577.68	37253.9	60082.6	0.133234	3.32295	34.2472	97.2745	0.20893	2.81151	7.97258	171.05	0.139881	77.4313	1.0022	0.30817	0.123171	0.603915
myb36	Potting soil	1.82117	0.00715083	29.2936	1803.2	4743.66	16.5179	7821.32	9583.95	33953.3	56966.7	0.110371	2.63826	18.9583	76.0022	0.167354	2.34312	7.68292	262.674	0.568492	82.1437	1.82455	0.21333	0.113555	0.899943
myb36	Potting soil	2.94632	0.00767314	37.7543	1411.97	5594.11	19.8539	7276.29	7493.37	23264.4	64670.4	0.133829	2.40947	23.8638	83.4326	0.207488	2.33723	7.37283	293.845	0.643136	94.5406	1.48525	0.31028	0.0941171	1.22272
myb36	Potting soil	2.73809	0.00938529	35.6384	1371.25	5714.43	25.185	7200.1	7162.18	22914.2	67887.4	0.170289	2.77153	24.8018	90.582	0.197815	2.62071	7.08898	270.971	0.659607	94.5126	1.46389	0.327175	0.0981215	1.04027
myb36	Potting soil	2.27933	0.00796693	33.2276	1833.14	6019.54	17.6425	7951.79	7930.43	25743.4	70894.8	0.107867	2.48699	28.1736	82.9427	0.189494	2.40663	7.43231	223.605	0.610763	96.1022	1.53836	0.307455	0.0817466	0.685323
myb36	Potting soil	3.0077	0.010034	42.3677	1542.88	5206.79	18.0771	7358.01	8428.02	28297.4	60045.4	0.0857261	3.73002	27.3344	80.8068	0.216447	3.31699	6.94898	170.518	0.544661	88.1821	1.69728	0.327634	0.147436	0.516431
myb36	Potting soil	2.06077	0.00762758	32.6256	1403.79	5131.07	19.8978	7074.17	7856.58	25303.3	59070.8	0.144368	2.73884	24.1209	83.0036	0.180216	2.51414	6.76952	257.596	0.498811	81.9859	1.38764	0.274833	0.100396	0.871243
myb36	Potting soil	2.13874	0.00794247	33.0174	1707.96	5242.01	18.1857	7295.08	8327.99	27392.3	61730.9	0.103908	3.13684	24.4422	79.0311	0.181442	2.79733	7.39079	185.813	0.54373	87.9129	1.4925	0.277163	0.116716	0.746076
myb36	Potting soil	3.26225	0.0067492	37.0607	1510.1	5835.49	18.4503	7345.38	6523.14	20619	68889.7	0.103823	2.81439	24.1832	83.4299	0.216639	2.67212	6.88159	78.0906	0.664138	92.303	1.13074	0.317239	0.0938598	0.471808
myb36	Potting soil	1.88472	0.00606509	29.003	1444.45	4975.37	13.812	7771.49	8243.25	28322.6	58749.8	0.0905941	2.34815	21.4962	74.1322	0.166026	2.15756	7.82632	179.236	0.495371	83.0471	1.1818	0.252062	0.0790588	0.699328
myb36	Potting soil	3.59475	0.00599132	37.9171	1753.86	5313.86	21.1194	7359.43	7595.49	20076.8	63376.9	0.138173	2.57208	25.0282	86.2283	0.217551	2.54214	8.22069	165.693	0.791215	89.0645	1.30158	0.303904	0.0882881	0.719528
WT	Potting soil	1.94169	0.0142733	67.1252	1316.91	4466.14	22.4245	7790.3	8555.85	44402.9	56394	0.138956	3.23106	30.4316	90.68	0.203027	2.7736	8.84343	159.482	0.184677	69.7509	2.04725	0.247078	0.106281	0.615213
WT	Potting soil	1.5597	0.0103264	56.3944	1022.86	4530.93	22.8307	7178.7	6810.83	37237.4	58827.9	0.140077	2.68645	31.4712	94.6822	0.162625	2.35572	8.15512	189.031	0.167414	73.5126	1.54826	0.269072	0.0781827	0.784762
WT	Potting soil	1.28127	0.0117687	49.0776	1160.71	4142.67	23.2657	7168.87	7356.63	38429.3	56790.9	0.167927	2.77658	27.6166	88.2939	0.15187	2.41852	7.28253	155.29	0.184324	68.463	1.56431	0.21694	0.0762273	0.693663
WT	Potting soil	0.874822	0.0117717	35.7765	1037.7	4045	22.7212	7459.32	7410.32	42903.2	55585	0.134157	3.0889	25.4723	85.8232	0.14557	2.62578	6.96385	74.6083	0.149542	69.175	1.62232	0.2118	0.0883164	0.25618
WT	Potting soil	1.60021	0.0120349	59.7489	1119.72	4650.78	26.5593	7104.75	6372.45	33975.9	62324	0.14987	3.02949	35.4746	96.0269	0.177794	2.72435	7.18247	94.706	0.161108	79.0437	1.6925	0.289596	0.0848366	0.382441
WT	Potting soil	1.31076	0.0116509	51.1996	1317.41	4303.01	30.4731	7317.45	7447.16	42033.5	59213.5	0.179714	3.09653	31.0889	87.875	0.166517	2.65853	7.22628	76.521	0.194024	75.8606	1.67826	0.229092	0.0857146	0.266647
WT	Potting soil	0.907369	0.0112324	40.3688	1259.34	3737.18	26.8246	7309.97	8030.64	43699.8	49601.4	0.207864	3.14503	28.6787	93.5739	0.130441	2.6373	7.38427	226.445	0.212285	61.6209	1.73556	0.204204	0.0837817	0.934581
WT	Potting soil	1.73801	0.00935861	65.012	1123.85	4248.77	22.8174	7183.65	7434.48	39060.6	55318.7	0.145196	3.07071	36.6468	90.9486	0.199446	2.66435	7.68015	161.505	0.175043	72.014	1.67702	0.265483	0.0954897	0.854626
WT	Potting soil	1.4506	0.00435715	53.8511	698.954	4324.25	12.8823	7140.25	7396.8	37987.8	57256.7	0.0619952	3.68042	26.8704	85.0808	0.174617	3.02314	6.79507	148.711	0.119691	71.9749	1.51479	0.235835	0.113556	0.435413
WT	Potting soil	1.17985	0.00458091	47.8384	815.86	3888.85	26.6696	6634.1	7085.68	38326	50801.1	0.119199	2.26626	24.7705	91.2226	0.143326	1.92682	7.06754	166.829	0.115842	65.1213	1.5141	0.218623	0.0709149	0.509367
MYB36Loop#5	Potting soil	1.39372	0.00724985	40.8149	1898.97	4542.54	19.3047	7348.09	7911.97	35057.3	58792.2	0.0909984	2.43732	26.3881	88.9939	0.164622	2.05844	7.68285	86.32	0.227207	82.8471	1.60979	0.273166	0.0986261	0.38471
MYB36Loop#5	Potting soil	1.11922	0.00381534	39.3548	2011.65	4009.63	13.0188	7331.3	8806.37	36292.3	50502.8	0.0805472	2.44475	21.0584	78.9369	0.13103	1.97675	7.40539	173.33	0.15905	68.6298	1.72411	0.245986	0.0778439	0.668097
MYB36Loop#5	Potting soil	1.63829	0.00300085	49.4452	1723.87	4654.81	7.96151	7136.56	7619.53	31186.3	60081.6	0.0712535	3.12624	26.3751	73.9501	0.150841	2.55442	6.42254	207.215	0.158603	77.4898	1.39455	0.321464	0.100159	0.702221
MYB36Loop#5	Potting soil	1.67069	0.0028144	47.5519	1768.72	4271.21	9.11983	6745.55	7500.03	29234.3	54264	0.0389758	2.76195	24.8493	76.637	0.153582	2.28946	6.26426	73.5096	0.179213	70.1266	1.33223	0.291702	0.0865881	0.220812
MYB36Loop#5	Potting soil	1.46902	0.00354747	46.421	1597.82	4392.21	19.6827	7561.96	8273.24	32196.5	54505.7	0.183184	2.56068	26.7179	88.7394	0.171684	2.21868	7.33981	170.851	0.199222	71.091	1.4386	0.25953	0.0738872	0.670627
MYB36Loop#5	Potting soil	2.15044	0.0031562	62.7283	1689.3	4668.28	14.7826	6622.66	7138.37	29053.9	56993.1	0.0985604	2.64061	29.5671	83.4016	0.183786	2.28776	6.36098	126.455	0.220663	73.6172	1.39478	0.322975	0.0717228	0.534017
MYB36Loop#5	Potting soil	1.89302	0.00293782	58.7329	1570.16	4750.3	13.9543	7181.76	8322.34	32234.5	58440.6	0.0837961	3.11026	33.1175	86.3934	0.211641	2.62737	6.84267	86.1188	0.266997	74.7571	1.40777	0.320358	0.0868101	0.284953
MYB36Loop#5	Potting soil	1.56006	0.00483265	49.4245	1608.8	4666.27	10.4064	7272.67	7917.86	35515.5	59780	0.0769811	2.54134	26.7089	75.4476	0.167657	2.1599	7.09063	196.419	0.169499	76.4845	1.40261	0.267004	0.0685148	0.691173
MYB36Loop#5	Potting soil	1.48748	0.00388663	47.9645	1443.11	4451.26	9.03816	7123.98	7867.83	35665.9	55699.2	0.0498488	2.49894	24.7802	72.3436	0.148559	2.07766	6.73025	119.8	0.123959	71.8519	1.44603	0.261652	0.0651258	0.345715
MYB36Loop#5	Potting soil	1.12091	0.00412698	39.3919	2034.05	4075.09	18.9828	7372.07	9388.29	37855	54123.3	0.122126	3.0065	25.1548	90.5449	0.156811	2.53974	7.97868	122.01	0.21933	69.0153	1.65077	0.226808	0.0750332	0.392471
Col-0	CAS	1.49381	0.0932137	23.3579	318.208	2723.4	1081.75	5198.97	6888.68	11944.2	30078.6	3.36144	5.46064	63.5044	2361.02	0.948697	5.27514	11.9783	85.2795	1.48076	68.9395	0.61091	0.323384	0.0684939	2.13946
Col-0	CAS	1.08985	0.0713253	23.352	406.534	2849.25	859.849	5062.72	6791.6	14581.8	31222.5	2.26744	5.31376	54.7025	1563.83	0.770488	4.78532	9.20839	59.3773	0.990958	85.6754	0.762328	0.299399	0.0930635	1.67655
Col-0	CAS	1.27333	0.0827618	20.5281	464.881	2785.11	987.465	5076.2	6705.07	13961.8	28863.6	2.65226	4.86494	72.1084	1829.84	1.00863	4.62375	13.262	125.59	1.14998	81.8115	0.679954	0.297886	0.0709971	2.45542
Col-0	CAS	1.17462	0.0682646	23.458	456.441	2923.32	877.117	4713.58	5538.42	11393	33350.4	2.2292	4.88132	59.3268	1563.56	0.833955	4.46525	10.7683	140.028	0.998175	95.9153	0.690431	0.380079	0.0834997	2.35876
Col-0	CAS	1.06885	0.0706223	26.2734	412.997	2646.08	840.464	4519.6	5569.28	11426.8	30669.7	2.08809	4.40654	55.8792	1435.61	0.788936	4.05542	11.3596	66.478	0.95379	85.8606	0.629912	0.356391	0.0886979	1.75258
Col-0	CAS	0.880009	0.0594744	18.5589	380.783	2285	689.43	3955.44	5022.56	10670.3	24625.8	1.88943	4.13103	45.8496	1293.77	0.618772	3.74474	8.98215	77.5728	0.847941	68.7179	0.550888	0.249255	0.0687792	1.64721
Col-0	CAS	0.904693	0.0583592	20.5687	335.299	2302.19	717.071	4205.36	5113.02	10063	25570.4	1.92267	3.86302	52.2583	1322.22	0.717359	3.58602	8.92281	79.43	0.834699	70.5874	0.543625	0.282697	0.0599964	1.61256
Col-0	CAS	0.94456	0.061353	19.9691	414.248	2684.28	752.979	4594.93	5510.2	12198.2	30816.3	2.04023	4.25194	51.9441	1416.67	0.694326	3.88079	9.97108	100.211	0.905881	83.6052	0.569321	0.30859	0.0674437	1.78325
Col-0	CAS	0.949377	0.0600369	22.2908	356.767	2493.35	745.885	4362.83	5377.61	10827.8	29293.8	2.0022	4.10578	53.3828	1408.77	0.730252	3.82769	10.0249	128.195	0.897636	77.6166	0.61214	0.329447	0.0593825	1.81033
myb36	CAS	0.445159	0.0256149	23.4658	347.732	3612.08	277.603	4784.02	6454.57	11081.6	29176	0.736592	3.36217	26.6632	524.696	0.449058	2.82198	4.12723	63.6321	0.344917	84.8574	0.645969	0.18475	0.0711621	0.654661
myb36	CAS	0.633006	0.0257712	25.5367	328.65	3668.48	308.863	4316.46	6311.64	8954.03	30963	0.756296	3.33072	27.4165	518.738	0.467656	2.86127	3.23002	246.092	0.347012	97.2845	0.674655	0.239013	0.0904987	1.38665
myb36	CAS	0.696093	0.0344639	23.0282	401.371	3602.94	431.513	4850.57	7166.07	10414.9	28050.5	1.06771	3.13197	33.4942	811.482	0.557804	2.86402	4.25611	111.654	0.485521	82.4885	0.580706	0.170941	0.0521199	0.972985
myb36	CAS	0.483636	0.0300522	22.3002	326.552	3555.89	314.029	4702.87	6068.95	9342.62	29957.3	0.786494	3.19865	28.7543	572.445	0.469039	2.72758	4.61782	36.3743	0.376138	83.3497	0.571041	0.218682	0.0585633	0.570742
myb36	CAS	0.473148	0.0252612	23.2265	363.149	4037.22	280.141	3835.08	6238.52	9734.7	34857.2	0.732194	3.40588	24.2362	545.488	0.427842	3.2286	4.0723	117.556	0.36954	103.625	0.621329	0.211624	0.0678596	0.76952
myb36	CAS	0.667343	0.0398484	19.2759	322.301	3350.26	425.727	4166.98	5889.47	8885.31	28670.5	1.0896	3.55405	35.2429	778.401	0.581959	3.12542	2.96027	177.658	0.486415	83.061	0.551375	0.206153	0.0642515	1.2642
myb36	CAS	0.685286	0.0386784	19.7176	329.577	3387.43	438.252	4312.06	6018.69	8701.6	27944	1.17072	2.86586	29.8362	857.525	0.545444	2.65814	3.60043	36.5777	0.533032	76.7283	0.508806	0.196131	0.0448864	0.690497
myb36	CAS	0.667088	0.0358886	23.1259	457.488	4162.52	417.148	4995.52	6990.04	10016.5	35496.3	1.10446	3.95102	31.4165	773.787	0.574674	3.43007	4.11934	102.981	0.508048	105.192	0.717035	0.21056	0.0688404	0.958161
myb36	CAS	0.713675	0.0376575	22.1446	544.122	4299.47	485.596	5726.32	7142.94	11356.3	33813.2	1.25977	3.10309	32.665	875.089	0.556572	2.78437	4.53132	162.262	0.578739	100.155	0.778296	0.211249	0.0510874	1.41308
WT	CAS	0.655193	0.0358461	26.1166	333.388	2729.02	390.022	4692.6	6806.76	12898.6	33626.4	1.0797	3.5931	35.8811	775.528	0.526249	3.12239	3.71375	68.3485	0.489877	78.3254	0.645654	0.198091	0.0546013	0.703667
WT	CAS	1.0243	0.0571887	26.2145	342.916	2188.5	657.76	4327.62	5856.93	11920.5	26135.1	1.76106	3.48928	45.2073	1194.26	0.67783	3.2872	3.70482	447.452	0.735674	70.0802	0.590684	0.185261	0.0484727	2.97686
WT	CAS	0.709302	0.0362735	24.9854	312.826	2577.48	401.434	4305.3	6409.89	10348.8	31756.1	1.13198	3.02687	35.2146	775.615	0.482302	2.72595	3.65997	228.802	0.503889	78.6709	0.497131	0.217225	0.0460836	1.42673
WT	CAS	0.996862	0.0517171	25.3885	366.695	2483.32	672.621	4543.66	6368.88	13810.5	26161.5	1.74356	3.8112	45.9611	1221.57	0.630956	3.39743	4.1131	173.395	0.743782	71.1398	0.651233	0.150477	0.0530435	1.53355
WT	CAS	0.690057	0.0366168	23.8393	250.182	2100.38	421.534	3612.42	5584.76	9517.62	24971.3	1.0988	3.09062	33.1344	768.294	0.468073	2.74972	2.83929	41.1317	0.47564	65.3929	0.511075	0.181581	0.0484905	0.7286
WT	CAS	0.696197	0.0380918	25.3439	325.68	2281.97	437.484	4161.88	5980.11	11911.6	26870.4	1.20808	3.00927	38.4105	821.965	0.508578	2.68841	3.40919	223.683	0.530386	69.465	0.563749	0.182151	0.0471054	1.34618
WT	CAS	0.567091	0.0305667	29.7282	293.043	2380.79	331.372	5210.11	7116.11	13746.4	26782.6	0.831555	3.07588	32.9825	597.253	0.420081	2.64891	4.14683	135.056	0.384785	70.9807	0.674157	0.1768	0.0544346	1.01154
WT	CAS	0.70209	0.0366915	24.8926	220.095	2276.91	441.24	4123.98	5842.98	9639.12	29674.8	1.19757	3.05021	41.4617	851.847	0.592202	2.76701	3.28488	123.143	0.547906	72.0154	0.474333	0.215832	0.0459509	1.12605
WT	CAS	1.01149	0.0495878	24.5773	305.375	2350.86	571.075	4145.16	6149.96	11939.8	27144.2	1.47352	3.66236	41.0111	1039.6	0.56465	3.26269	3.59034	179.518	0.635041	74.4408	0.551729	0.1758	0.0566117	1.31935
WT	CAS	0.909474	0.0482015	24.2646	316.194	2480.36	590.549	4242.57	6075.25	11315.7	28562.4	1.50939	3.43312	40.8839	1074.3	0.59002	3.16522	3.7719	110.131	0.641737	76.0735	0.5583	0.188064	0.0554726	1.23334
MYB36Loop#5	CAS	1.08259	0.0540419	36.0777	929.811	4122.74	674.294	5273.38	9022.29	7336.86	47703.4	1.71604	4.56213	44.6488	1175.42	0.715689	4.01772	6.1005	62.2591	0.706399	138.757	0.800274	0.275959	0.0682003	1.27779
MYB36Loop#5	CAS	0.789176	0.0375023	33.2015	904.852	4191.43	483.621	5272.11	9773.08	6750.68	48540.8	1.2122	4.29943	43.0195	887.951	0.57689	3.65463	6.10018	107.587	0.519893	137.581	0.691356	0.261572	0.0505283	1.12975
MYB36Loop#5	CAS	0.859564	0.0449814	36.9039	927.327	4489.14	512.4	6002.7	10444.4	8308.91	51186	1.28969	4.70747	38.9364	932.604	0.654697	4.08888	6.59061	60.2317	0.573642	143.838	0.785231	0.274091	0.0547914	0.870306
MYB36Loop#5	CAS	0.675275	0.0311147	44.2405	932.621	4210.85	362.218	5500.46	10282.9	8616.33	48339.7	0.899784	4.39112	30.3292	653.748	0.526851	3.68279	6.28022	265.648	0.422917	133.977	0.778826	0.299132	0.0437566	1.96665
MYB36Loop#5	CAS	0.887181	0.043328	32.5274	873.832	4315.05	508.062	5862.16	10959	8043.61	50289.1	1.23889	5.21075	40.4834	921.779	0.715509	4.59572	7.25091	51.4861	0.56262	141.791	0.838951	0.272921	0.0552244	0.849954
MYB36Loop#5	CAS	2.67348	0.139231	30.5823	807.384	3842.72	1832.37	4372.48	8551.58	6302.08	43419	4.54001	7.19079	88.6141	3297.91	1.55002	6.68563	7.1939	118.68	1.7555	126.78	0.930336	0.269964	0.0541072	3.16048
MYB36Loop#5	CAS	1.13007	0.0563398	33.0644	816.745	4003.91	708.46	5172.86	10488.4	6897.85	48004.5	1.79169	5.59608	44.9356	1291.6	0.818962	4.905	7.07346	149.522	0.737906	129.211	0.774926	0.28402	0.0535236	1.44799
MYB36Loop#5	CAS	2.02635	0.112029	26.1184	917.8	4165.52	1415.74	4528.09	8538.14	5641.42	45316.9	3.56237	6.08557	74.1653	2591.32	1.29105	5.74575	7.22402	44.7758	1.50037	132.199	0.67793	0.280592	0.0452398	2.23711
