## Supplementary material for "Root barrier surveillance mechanisms convey soil nitrogen status to shoots": Table S5

### Sheet: Sheet1
Table S1: SynCom strains
Strain ID	Class	Order	Family	Genus
Root83	Betaproteobacteria	Burkholderiales	Alcaligenaceae	Achromobater
Root131	Firmicutes	Bacillales	Bacillaceae	Bacillus
Root123D2	Alphaproteobacteria	Rhizobiales	Bradyrhizobiaceae	Afipia
Root77	Alphaproteobacteria	Caulobacterales	Caulobacteraceae	na
Root29	Betaproteobacteria	Burkholderiales	Comamonadaceae	na
Root935	Bacteroidetes	Flavobacteriales	Flavobacteriaceae	Flavobacterium
Root685	Alphaproteobacteria	Rhizobiales	Hyphomicrobiaceae	na
Root101	Actinobacteria	Actinomycetales	Intrasporangiaceae	Janibacter
Root61	Actinobacteria	Actinomycetales	Microbacteriaceae	Microbacterium
Root265	Actinobacteria	Actinomycetales	Mycobacteriaceae	Mycobacterium
Root418	Betaproteobacteria	Burkholderiales	Oxalobacteraceae	Janthinobacterium
Root695	Alphaproteobacteria	Rhizobiales	Phyllobacteriaceae	Mesorhizobium
Root68	Gammaproteobacteria	Pseudomonadales	Pseudomonadaceae	Pseudomonas
Root142	Alphaproteobacteria	Rhizobiales	Rhizobiaceae	Sinorhizobium
Root1310	Actinobacteria	Actinomycetales	Streptomycetaceae	Streptomyces
Root480	Gammaproteobacteria	Xanthomonadales	Xanthomonadaceae	na
Root720	Alphaproteobacteria	Sphingomonadales	Sphingomonadaceae	na
Root137	Actinobacteria	Actinomycetales	Cellulomonadaceae	na
Root1280	Gammaproteobacteria	Pseudomonadales	Moraxellaceae	na
Root136	Actinobacteria	Actinomycetales	Nocardiaceae	na
Root224	Actinobacteria	Actinomycetales	Nocardioidaceae	na
Root22	Actinobacteria	Actinomycetales	Promicromonosporaceae	na
