## Supplementary material for "Root barrier surveillance mechanisms convey soil nitrogen status to shoots": Table S6

### Sheet: Community profiling
Name	Primers
799F	AACMGGATTAGATACCCKG
1192R	ACGTCATCCCCACCTTCC
ITS1F	CTTGGTCATTTAGAGGAAGTAA
ITS2	GCTGCGTTCTTCATCGATGC

### Sheet: quantification
Name	Primers	Use
799F	AACMGGATTAGATACCCKG	Bacterial load
1192R	ACGTCATCCCCACCTTCC	Bacterial load
ITS1F	CTTGGTCATTTAGAGGAAGTAA	Fungal load
ITS2	GCTGCGTTCTTCATCGATGC	Fungal load
UBQ10_F	GGCCTTGTATAATCCCTGATGAATAAG	Plant reference
UBQ10_R	AAAGAGATAACAGGAACGGAAACATAGT	Plant reference
